# Improved HIV-1 drug resistance mutation prediction using quasispecies reconstruction supported analysis

**DOI:** 10.1101/2021.05.24.445423

**Authors:** Jyoti Sutar, Shilpa Bhowmick, Varsha Padwal, Vidya Nagar, Priya Patil, Vainav Patel, Atmaram Bandivdekar

## Abstract

Accurate and sensitive approaches to detect HIV-1 drug resistance mutations (DRMs) are indispensable for the paradigm of ‘treatment as prevention’. While HIV-1 proviral DNA allows sensitive high throughput sequencing (HTS)-based DRM detection, its applicability is limited by presence of defective genomes. This study demonstrates application of quasispecies reconstruction algorithms (QRAs) to improve DRM detection sensitivity from proviral DNA. A robust benchmarking of 5 QRAs was performed with 2 distinct experimental control-datasets including a stringent, novel control: DCPM, simulating *in-vivo* variant distribution (0.08%-86.5%). Selected QRA was further evaluated for its ability to differentiate DRMs from hypermutated sequences using an *in-silico* control. PredictHaplo outperformed all others in terms of precision and was selected for further analysis. Near full-genome HTS was performed on proviral DNA from 20 HIV-1C infected individuals, at different stages of ART, from Mumbai, India. DRM detection was performed through residue-wise variation analysis and implementation of QRAs. Both analyses were highly concordant for DRM frequencies >10% (spearman r=0.91, p<0.0001). Phylogenetic association in HTS datasets with shared transmission history could also be demonstrated by PredictHaplo. This study highlights utility of QRAs as an adjunct to traditional residue-wise variation-based DRM detection leading to optimal personalized ART as well as better disease management.
