## Supplementary File 5 for "Improved HIV-1 drug resistance mutation prediction using quasispecies reconstruction supported analysis"

### Sheet: Sheet1
Bash Commands used for analysis of HTS data
Workflow	Purpose	Command
Variant Calling	Create a reference index	$ samtools faidx Reference.fasta
	Create a reference dictionary	$ picard-tools CreateSequenceDictionary R=Reference.fasta O=Reference.dict
	Build read data for use in Mosaik	$ MosaikBuild -q A_R1.fastq -q2 A_R2.fastq -out A.dat -st illumina
	Build reference sequence for use in Mosaik	$ MosaikBuild -fr Reference.fasta -oa Reference.dat
	Alignment with Mosaik	$ MosaikAligner -in A.dat -out Aaligned -ia Reference.dat -hs 10 -act 15 -mmp 0.25 -minp 0.25 -bw 29 -annpe /home/bofa/BOFA/Coursework2016/2.1.26.pe.100.0065.ann -annse /home/bofa/BOFA/Coursework2016/2.1.26.se.100.005.ann
	Removal of unmapped reads and singletons with Mosaik	$ bamtools filter -in Aaligned.bam -out Aaligned_cl.bam -isMapped true -isSingleton false
	Sorting of reads in BAM	$ picard-tools SortSam INPUT=Aaligned_cl.bam OUTPUT=Aaligned_cl_so.bam SO=coordinate
	Duplicate marking and removal	$ picard-tools MarkDuplicates INPUT=Aaligned_cl_so.bam OUTPUT=Aal_cl_so_rd.bam METRICS_FILE=Aduplicates.txt REMOVE_DUPLICATES=true
	Indexing of BAM	$ samtools index Aal_cl_so_rd.bam
	Target creation for realignment of InDels	$ java -jar GenomeAnalysisTK.jar -T RealignerTargetCreator -R Reference.fasta -I Aal_cl_so_rd.bam -o Aal_cl_so_rd.intervals
	InDel Realignment	$ java -jar GenomeAnalysisTK.jar -T IndelRealigner -R Reference.fasta -I Aal_cl_so_rd.bam -targetIntervals Aal_cl_so_rd.intervals -o "$i"Real_cl_so_rd.bam
	SAM to QLX conversion	$ perl samToQlx.pl AReal_cl_so_rd.bam Reference.fasta A -bam
	Variant Calling	$ OMP_NUM_THREADS=8 variant_caller -i AReal_cl_so_rd.bam -o A_VP_output
	Vprofiler nucleotide and codon analysis	$ perl vprofileredited.pl -i A_vproinput_2.txt -o A -nt -codon -noendvariant=10 -allheat
Drug Resistance Analysis	generate DRM analysis	$ sierrapy fasta dataset.fasta -o dataset.json
	Parse DRM analysis data	$ jq-linux64 -r '.[] | .inputSequence.header, .drugResistance[].drugScores[].drug.name, .drugResistance[].drugScores[].text,' datset.json
Quasispecies Reconstruction	PredictHaplo	$ PredictHaplo-Paired config_dataset
	QsdpR	$ QsdpR_master.sh 2 8 path_to_QsdpR_source path_to_datset regstart regend samtools_Location
	ShoRAH	$ shorah.py -b dataset.bam -f ref.fasta -w 120
	QuRe	$ java -Xmx18G QuRe datasetReads.fasta ref.fasta
	ViQuaS	$ Rscript ViQuaS.R ref.fasta dataset.bam 5 0.7
