## Supplementary File 7 for "Improved HIV-1 drug resistance mutation prediction using quasispecies reconstruction supported analysis"

### Sheet: Sheet1
List of DRMs detected from clinical samples
Dataset	Mutation	Frequency in HTS residue-wise analysis	Frequency in HTS reconstructed quasispecies (including hypermutated quasispecies)	Detection in sanger data	Type
D1	I47V	73.3781	34.61	ND	PI	Key
D6	L24I	1.23541	ND	ND	PI	PI: Protease Inhibitor
D7	G73S	2.77546	8.08	ND	PI	NRTI: Nucleoside Reverse Transcriptase Inhibitor
D7	D30N	2.76293	14.3	ND	PI	NNRTI: Non-Nucleoside Reverse Transcriptase Inhibitor
D7	M46I	1.42759	ND	ND	PI	INSTI: Integrase Strand Transfer Inhibitor
D8	K20T	92.5405	48.52	D	PI	ND: Not detected
D8	F53L	77.663	48.52	D	PI	D: Detected
D8	I54L	68.2212	26.82	D	PI	NP: not performed
D8	I84V	67.7521	48.52	D	PI	NS: region not sequenced
D8	L10F	1.64655	21.7	ND	PI
D9	L10F	90.8419	82.41	D	PI
D9	K20T	90.2493	82.41	D	PI
D9	M46I	89.2848	82.41	D	PI
D9	N88S	86.4435	82.41	NS	PI
D9	L90M	25.0279	33.03	D	PI
D9	Q58E	24.5722	21.81	ND	PI
D9	D30N	0.619191	ND	ND	PI
D1	M184V	95.6449	100	D	NRTI
D1	T215F	83.5145	51.73	D	NRTI
D1	K219Q	60.9036	39.77	NS	NRTI
D1	K70R	37.9454	39.77	D	NRTI
D1	M41L	36.9668	39.77	D	NRTI
D1	D67N	32.4293	39.77	D	NRTI
D1	T69D	20.015	13.23	D	NRTI
D16	M184V	2.14235	5.35	ND	NRTI
D16	T215F	0.87	5.35	ND	NRTI
D17	T215S	2.96208	0.42	ND	NRTI
D2	M184I	1.07516	ND	ND	NRTI
D3	K65R	46.2751	38.56	ND	NRTI
D3	M184V	20.5875	38.56	ND	NRTI
D4	K70R	99.7876	100	D	NRTI
D4	K219Q	99.6918	100	D	NRTI
D4	M184V	99.5372	100	D	NRTI
D4	D67N	96.3686	100	D	NRTI
D4	T215F	6.29373	3.21	ND	NRTI
D5	T215Y	99.8038	100	D	NRTI
D5	M184V	99.5196	100	D	NRTI
D5	M41L	99.2651	100	D	NRTI
D5	E44D	96.216	100	D	NRTI
D5	D67N	22.1439	23.65	D	NRTI
D6	K219Q	99.3893	100	D	NRTI
D6	M184V	99.3076	100	D	NRTI
D6	K70R	99.246	100	D	NRTI
D6	T215I	95.7336	93.82	D	NRTI
D6	V75M	31.1888	30.93	ND	NRTI
D6	D67G	24.7974	21.29	ND	NRTI
D6	T69D	23.384	21.29	ND	NRTI
D6	V75I	1.68225	ND	ND	NRTI
D7	D67N	86.3362	74.8	NS	NRTI
D7	M184V	83.3026	74.8	D	NRTI
D7	T215Y	80.5003	74.8	NS	NRTI
D7	K70R	60.2144	74.8	NS	NRTI
D7	M41L	38.1984	21.23	NS	NRTI
D7	M184I	11.2581	9.7	ND	NRTI
D7	F77L	3.74232	ND	NS	NRTI
D7	V75M	3.55261	ND	NS	NRTI
D8	M184V	88.5133	100	D	NRTI
D8	M41L	60.0764	48.32	ND	NRTI
D8	T215Y	28.4584	48.32	D	NRTI
D9	M41L	94.4438	93.57	D	NRTI
D9	D67N	83.7364	80.63	D	NRTI
D9	M184V	78.4361	80.63	D	NRTI
D9	T215Y	76.9599	72.8	D	NRTI
D9	V75M	76.3133	72.8	D	NRTI
D9	K70N	11.3161	7.81	ND	NRTI
D9	V75I	7.14394	7.81	ND	NRTI
D1	N348I	96.3376	100	NS	NNRTI
D1	K101E	95.9096	100	D	NNRTI
D1	G190A	95.5546	100	D	NNRTI
D1	H221Y	95.2073	100	NS	NNRTI
D1	Y181C	72.1283	51.73	D	NNRTI
D1	A98G	15.3658	13.23	D	NNRTI
D10	V179D	18.4759	ND	D	NNRTI
D14	M230I	10.74	8.7	ND	NNRTI
D16	Y181C	2.44955	5.35	ND	NNRTI
D16	K238N	0.69	5.35	ND	NNRTI
D2	G190E	1.69169	ND	ND	NNRTI
D2	E138K	1.4483	ND	ND	NNRTI
D3	V108I	39.3811	38.56	ND	NNRTI
D3	Y181C	29.6594	47.8	ND	NNRTI
D3	G190A	18.4004	38.56	ND	NNRTI
D3	M230I	0.598636	ND	ND	NNRTI
D4	Y318F	99.7685	100	NS	NNRTI
D4	G190A	99.5652	100	D	NNRTI
D4	A98G	99.416	100	D	NNRTI
D4	K101H	99.3872	100	D	NNRTI
D4	V108I	2.78713	ND	ND	NNRTI
D5	G190A	99.636	100	D	NNRTI
D5	K101H	60.2646	64.62	D	NNRTI
D5	K103S	36.7013	35.35	ND	NNRTI
D5	N348I	34.5422	55.7	NS	NNRTI
D6	N348I	99.6183	100	NS	NNRTI
D6	Y181C	99.2288	100	D	NNRTI
D6	K103N	98.9498	100	D	NNRTI
D6	G190E	2.92273	ND	ND	NNRTI
D6	E138K	2.30499	ND	D	NNRTI
D7	K103N	87.56	86.9	D	NNRTI
D7	V106M	87.2781	86.91	D	NNRTI
D7	F227L	79.7703	90.3	NS	NNRTI
D7	G190E	12.0271	7.68	D	NNRTI
D7	M230I	9.86069	5.3	NS	NNRTI
D8	E138A	90.1478	100	ND	NNRTI
D8	K103N	39.419	51.67	D	NNRTI
D9	Y181V	78.6034	80.63	D	NNRTI
D9	N348I	74.2771	87.06	NS	NNRTI
D9	H221Y	14.9237	19.35	D	NNRTI
D9	G190E	1.87075	ND	ND	NNRTI
D9	E138K	1.23681	ND	ND	NNRTI
D1	E138K	1.56625	ND	ND	INSTI
D1	G163K	1.24539	ND	ND	INSTI
D2	E138K	0.655355	ND	ND	INSTI
D2	G163R	0.647695	ND	ND	INSTI
D22	E157Q	99.8258	100	NP	INSTI
D7	G163R	11.4217	13.07	ND	INSTI
D7	E138K	9.72761	10.43	ND	INSTI
D7	R263K	7.49282	10.43	ND	INSTI
D9	E138K	2.72699	ND	ND	INSTI
